# A regulatory gene network that couples floral transition to shoot apical meristem morphology in Arabidopsis

**DOI:** 10.1101/2024.05.10.593152

**Authors:** Enric Bertran Garcia de Olalla, Gabriel Rodríguez-Maroto, Martina Cerise, Alice Vayssières, Edouard Severing, Yaiza López Sampere, Kang Wang, Sabine Schäfer, Pau Formosa-Jordan, George Coupland

## Abstract

Plants flower in response to environmental signals. These signals change the shape and developmental identity of the shoot apical meristem (SAM), causing it to form flowers and inflorescences rather than leaves. How the changes in SAM shape and identity are coordinated is poorly understood. Using genetics, confocal microscopy and RNA sequencing, we show that reciprocal repression of the APETALA2 (AP2) and SUPPRESSOR OF OVEREXPRESSION OF CONSTANS 1 (SOC1) transcription factors in the SAM is crucial in coupling these processes. During vegetative development, AP2 represses *SOC1* transcription to delay floral transition. Later, *SOC1* is activated during floral transition in response to environmental cues and represses *AP2* transcription. However, during floral transition and prior to its stable repression by SOC1, AP2 rapidly promotes an increase in the size, and changes in the morphology, of the SAM. Thus, direct reciprocal repression of AP2 and SOC1 couples floral transition and changes in SAM morphology, which initiate inflorescence development.
