## Supplementary Table 1 for "A regulatory gene network that couples floral transition to shoot apical meristem morphology in Arabidopsis"

### Sheet: Supplementary table 1
AGI	Description	Symbol
AT1G02190	Fatty acid hydroxylase superfamily [Source:NCBI gene (formerly Entrezgene);Acc:839541]	AT1G02190
AT1G02640	beta-xylosidase 2 [Source:NCBI gene (formerly Entrezgene);Acc:837940]	BXL2
AT1G04800	glycine-rich protein [Source:NCBI gene (formerly Entrezgene);Acc:839406]	AT1G04800
AT1G07730	Disease resistance-responsive (dirigent-like protein) family protein [Source:NCBI gene (formerly Entrezgene);Acc:2745746]	AT1G07730
AT1G10070	branched-chain amino acid transaminase 2 [Source:NCBI gene (formerly Entrezgene);Acc:837543]	BCAT-2
AT1G15980	NDH-dependent cyclic electron flow 1 [Source:NCBI gene (formerly Entrezgene);Acc:838168]	PnsB1
AT1G18735	ncRNA [Source:NCBI gene (formerly Entrezgene);Acc:28717249]	AT1G18735
AT1G19540	NmrA-like negative transcriptional regulator family protein [Source:NCBI gene (formerly Entrezgene);Acc:838541]	AT1G19540
AT1G21360	glycolipid transfer protein 2 [Source:NCBI gene (formerly Entrezgene);Acc:838735]	GLTP2
AT1G31690	Copper amine oxidase family protein [Source:NCBI gene (formerly Entrezgene);Acc:840056]	AT1G31690
AT1G32080	membrane protein [Source:NCBI gene (formerly Entrezgene);Acc:840100]	LrgB
AT1G33055		AT1G33055
AT1G43800	Plant stearoyl-acyl-carrier-protein desaturase family protein [Source:NCBI gene (formerly Entrezgene);Acc:840977]	FTM1
AT1G53160	squamosa promoter binding protein-like 4 [Source:NCBI gene (formerly Entrezgene);Acc:841749]	SPL4
AT1G60590	Pectin lyase-like superfamily protein [Source:NCBI gene (formerly Entrezgene);Acc:842353]	AT1G60590
AT1G62360	KNOX/ELK homeobox transcription factor [Source:NCBI gene (formerly Entrezgene);Acc:842534]	STM
AT1G62370	RING/U-box superfamily protein [Source:NCBI gene (formerly Entrezgene);Acc:842535]	AT1G62370
AT1G63050	MBOAT (membrane bound O-acyl transferase) family protein [Source:NCBI gene (formerly Entrezgene);Acc:842608]	LPLAT2
AT1G67110	cytochrome P450, family 735, subfamily A, polypeptide 2 [Source:NCBI gene (formerly Entrezgene);Acc:843031]	CYP735A2
AT1G68440	transmembrane protein [Source:NCBI gene (formerly Entrezgene);Acc:843173]	AT1G68440
AT1G69120	K-box region and MADS-box transcription factor family protein [Source:NCBI gene (formerly Entrezgene);Acc:843244]	AP1
AT1G69180	Plant-specific transcription factor YABBY family protein [Source:NCBI gene (formerly Entrezgene);Acc:843249]	CRC
AT1G70290	trehalose-6-phosphatase synthase S8 [Source:NCBI gene (formerly Entrezgene);Acc:843365]	TPS8
AT1G78500	Terpenoid cyclases family protein [Source:NCBI gene (formerly Entrezgene);Acc:844186]	AT1G78500
AT2G02710	PAS/LOV protein B [Source:NCBI gene (formerly Entrezgene);Acc:814800]	PLPB
AT2G04160	Subtilisin-like serine endopeptidase family protein [Source:NCBI gene (formerly Entrezgene);Acc:814953]	AIR3
AT2G05812	ncRNA [Source:NCBI gene (formerly Entrezgene);Acc:28717675]	AT2G05812
AT2G15880	Leucine-rich repeat (LRR) family protein [Source:NCBI gene (formerly Entrezgene);Acc:816084]	AT2G15880
AT2G18700	trehalose phosphatase/synthase 11 [Source:NCBI gene (formerly Entrezgene);Acc:816385]	TPS11
AT2G19590	ACC oxidase 1 [Source:NCBI gene (formerly Entrezgene);Acc:816478]	ACO1
AT2G20670	sugar phosphate exchanger, putative (DUF506) [Source:NCBI gene (formerly Entrezgene);Acc:816595]	AT2G20670
AT2G26150	heat shock transcription factor A2 [Source:NCBI gene (formerly Entrezgene);Acc:817155]	HSFA2
AT2G26400	acireductone dioxygenase 3 [Source:NCBI gene (formerly Entrezgene);Acc:817180]	ARD3
AT2G28120	Major facilitator superfamily protein [Source:NCBI gene (formerly Entrezgene);Acc:817358]	AT2G28120
AT2G31085	CLAVATA3/ESR-RELATED 6 [Source:NCBI gene (formerly Entrezgene);Acc:817664]	CLE6
AT2G39380	exocyst subunit exo70 family protein H2 [Source:NCBI gene (formerly Entrezgene);Acc:818523]	EXO70H2
AT2G45660	AGAMOUS-like 20 [Source:NCBI gene (formerly Entrezgene);Acc:819174]	AGL20
AT3G01500	carbonic anhydrase 1 [Source:NCBI gene (formerly Entrezgene);Acc:821134]	CA1
AT3G05730	defensin-like protein [Source:NCBI gene (formerly Entrezgene);Acc:819742]	AT3G05730
AT3G12580	heat shock protein 70 [Source:NCBI gene (formerly Entrezgene);Acc:820438]	HSP70
AT3G15450	aluminum induced protein with YGL and LRDR motifs [Source:NCBI gene (formerly Entrezgene);Acc:820784]	AT3G15450
AT3G16360	HPT phosphotransmitter 4 [Source:NCBI gene (formerly Entrezgene);Acc:820883]	AHP4
AT3G16660	Pollen Ole e 1 allergen and extensin family protein [Source:NCBI gene (formerly Entrezgene);Acc:820918]	AT3G16660
AT3G16670	Pollen Ole e 1 allergen and extensin family protein [Source:NCBI gene (formerly Entrezgene);Acc:820919]	AT3G16670
AT3G26200	cytochrome P450, family 71, subfamily B, polypeptide 22 [Source:NCBI gene (formerly Entrezgene);Acc:822221]	CYP71B22
AT3G26250	Cysteine/Histidine-rich C1 domain family protein [Source:NCBI gene (formerly Entrezgene);Acc:822227]	AT3G26250
AT3G28500	60S acidic ribosomal protein family [Source:NCBI gene (formerly Entrezgene);Acc:822480]	AT3G28500
AT3G29633		AT3G29633
AT3G45140	lipoxygenase 2 [Source:NCBI gene (formerly Entrezgene);Acc:823650]	LOX2
AT3G52840	beta-galactosidase 2 [Source:NCBI gene (formerly Entrezgene);Acc:824450]	BGAL2
AT3G58120	Basic-leucine zipper (bZIP) transcription factor family protein [Source:NCBI gene (formerly Entrezgene);Acc:824981]	BZIP61
AT3G62950	Thioredoxin superfamily protein [Source:NCBI gene (formerly Entrezgene);Acc:825470]	AT3G62950
AT4G04223	ncRNA [Source:NCBI gene (formerly Entrezgene);Acc:5008122]	AT4G04223
AT4G08290	nodulin MtN21 /EamA-like transporter family protein [Source:NCBI gene (formerly Entrezgene);Acc:826383]	UMAMIT20
AT4G15160	Bifunctional inhibitor/lipid-transfer protein/seed storage 2S albumin superfamily protein [Source:NCBI gene (formerly Entrezgene);Acc:827182]	AT4G15160
AT4G15320	cellulose synthase-like B6 [Source:NCBI gene (formerly Entrezgene);Acc:827198]	CSLB06
AT4G15490	UDP-Glycosyltransferase superfamily protein [Source:NCBI gene (formerly Entrezgene);Acc:827221]	UGT84A3
AT4G16260	Glycosyl hydrolase superfamily protein [Source:NCBI gene (formerly Entrezgene);Acc:827320]	AT4G16260
AT4G22495		AT4G22495
AT4G24110	NADP-specific glutamate dehydrogenase [Source:NCBI gene (formerly Entrezgene);Acc:828511]	AT4G24110
AT4G24150	growth-regulating factor 8 [Source:NCBI gene (formerly Entrezgene);Acc:828515]	GRF8
AT4G26150	cytokinin-responsive gata factor 1 [Source:NCBI gene (formerly Entrezgene);Acc:828721]	CGA1
AT4G26530	Aldolase superfamily protein [Source:NCBI gene (formerly Entrezgene);Acc:828759]	FBA5
AT4G27450	aluminum induced protein with YGL and LRDR motifs [Source:NCBI gene (formerly Entrezgene);Acc:828854]	AT4G27450
AT4G33070	Thiamine pyrophosphate dependent pyruvate decarboxylase family protein [Source:NCBI gene (formerly Entrezgene);Acc:829444]	AT4G33070
AT4G35770	Rhodanese/Cell cycle control phosphatase superfamily protein [Source:NCBI gene (formerly Entrezgene);Acc:829730]	SEN1
AT4G36030	armadillo repeat only 3 [Source:NCBI gene (formerly Entrezgene);Acc:829759]	ARO3
AT4G36430	Peroxidase superfamily protein [Source:NCBI gene (formerly Entrezgene);Acc:829795]	AT4G36430
AT4G36920	Integrase-type DNA-binding superfamily protein [Source:NCBI gene (formerly Entrezgene);Acc:829845]	AP2
AT4G37980	cinnamyl alcohol dehydrogenase 7 [Source:NCBI gene (formerly Entrezgene);Acc:829954]	ELI3-1
AT4G38820		AT4G38820
AT4G39480	cytochrome P450, family 96, subfamily A, polypeptide 9 [Source:NCBI gene (formerly Entrezgene);Acc:830103]	CYP96A9
AT4G39675		AT4G39675
AT5G01540	lectin receptor kinase a4.1 [Source:NCBI gene (formerly Entrezgene);Acc:831722]	LECRKA4.1
AT5G05440	Polyketide cyclase/dehydrase and lipid transport superfamily protein [Source:NCBI gene (formerly Entrezgene);Acc:830427]	PYL5
AT5G14565	ath-MIR398c [Source:miRBase;Acc:MI0001019]	ath-MIR398c
AT5G14740	carbonic anhydrase 2 [Source:NCBI gene (formerly Entrezgene);Acc:831326]	CA2
AT5G17810	WUSCHEL related homeobox 12 [Source:NCBI gene (formerly Entrezgene);Acc:831649]	WOX12
AT5G18560	Integrase-type DNA-binding superfamily protein [Source:NCBI gene (formerly Entrezgene);Acc:831974]	PUCHI
AT5G19120	Eukaryotic aspartyl protease family protein [Source:NCBI gene (formerly Entrezgene);Acc:832032]	AT5G19120
AT5G20250	Raffinose synthase family protein [Source:NCBI gene (formerly Entrezgene);Acc:832147]	DIN10
AT5G21150	Argonaute family protein [Source:NCBI gene (formerly Entrezgene);Acc:832241]	AGO9
AT5G22920	CHY-type/CTCHY-type/RING-type Zinc finger protein [Source:NCBI gene (formerly Entrezgene);Acc:832356]	AT5G22920
AT5G38420	Ribulose bisphosphate carboxylase (small chain) family protein [Source:NCBI gene (formerly Entrezgene);Acc:833829]	RBCS2B
AT5G38430	Ribulose bisphosphate carboxylase (small chain) family protein [Source:NCBI gene (formerly Entrezgene);Acc:833830]	RBCS1B
AT5G38710	Methylenetetrahydrofolate reductase family protein [Source:NCBI gene (formerly Entrezgene);Acc:833862]	AT5G38710
AT5G44480	NAD(P)-binding Rossmann-fold superfamily protein [Source:NCBI gene (formerly Entrezgene);Acc:834475]	DUR
AT5G44620	cytochrome P450, family 706, subfamily A, polypeptide 3 [Source:NCBI gene (formerly Entrezgene);Acc:834490]	CYP706A3
AT5G45340	cytochrome P450, family 707, subfamily A, polypeptide 3 [Source:NCBI gene (formerly Entrezgene);Acc:834570]	CYP707A3
AT5G49360	beta-xylosidase 1 [Source:NCBI gene (formerly Entrezgene);Acc:834996]	BXL1
AT5G52640	heat shock-like protein [Source:NCBI gene (formerly Entrezgene);Acc:835341]	HSP90.1
AT5G55930	oligopeptide transporter 1 [Source:NCBI gene (formerly Entrezgene);Acc:835691]	OPT1
AT5G56870	beta-galactosidase 4 [Source:NCBI gene (formerly Entrezgene);Acc:835789]	BGAL4
AT5G60910	AGAMOUS-like 8 [Source:NCBI gene (formerly Entrezgene);Acc:836212]	AGL8
AT5G62165	AGAMOUS-like 42 [Source:NCBI gene (formerly Entrezgene);Acc:836337]	AGL42
AT5G63160	BTB and TAZ domain protein 1 [Source:NCBI gene (formerly Entrezgene);Acc:836437]	BT1
AT5G65730	xyloglucan endotransglucosylase/hydrolase 6 [Source:NCBI gene (formerly Entrezgene);Acc:836702]	XTH6
AT5G67180	target of early activation tagged (EAT) 3 [Source:NCBI gene (formerly Entrezgene);Acc:836853]	TOE3
ATCG00940
AT3G22435
AT4G01525	SADHU NON-CODING RETROTRANSPOSON 5-1	SADHU5-1
AT4G03060	ALKENYL HYDROXALKYL PRODUCING 2	AOP2
AT4G34065	Pseudogene of AT5G06265
