## Supplementary Table 4 for "A regulatory gene network that couples floral transition to shoot apical meristem morphology in Arabidopsis"

### Sheet: Supplementary table 4
AGI	Description	Symbol
AT1G04800	glycine-rich protein [Source:NCBI gene (formerly Entrezgene);Acc:839406]	AT1G04800
AT1G15980	NDH-dependent cyclic electron flow 1 [Source:NCBI gene (formerly Entrezgene);Acc:838168]	PnsB1
AT1G31690	Copper amine oxidase family protein [Source:NCBI gene (formerly Entrezgene);Acc:840056]	AT1G31690
AT1G32080	membrane protein [Source:NCBI gene (formerly Entrezgene);Acc:840100]	LrgB
AT1G62360	KNOX/ELK homeobox transcription factor [Source:NCBI gene (formerly Entrezgene);Acc:842534]	STM
AT1G69180	Plant-specific transcription factor YABBY family protein [Source:NCBI gene (formerly Entrezgene);Acc:843249]	CRC
AT2G04160	Subtilisin-like serine endopeptidase family protein [Source:NCBI gene (formerly Entrezgene);Acc:814953]	AIR3
AT2G45660	AGAMOUS-like 20 [Source:NCBI gene (formerly Entrezgene);Acc:819174]	AGL20
AT3G01500	carbonic anhydrase 1 [Source:NCBI gene (formerly Entrezgene);Acc:821134]	CA1
AT3G05730	defensin-like protein [Source:NCBI gene (formerly Entrezgene);Acc:819742]	AT3G05730
AT3G45140	lipoxygenase 2 [Source:NCBI gene (formerly Entrezgene);Acc:823650]	LOX2
AT3G58120	Basic-leucine zipper (bZIP) transcription factor family protein [Source:NCBI gene (formerly Entrezgene);Acc:824981]	BZIP61
AT4G01525	SADHU NON-CODING RETROTRANSPOSON 5-1	SADHU5-1
AT4G26530	Aldolase superfamily protein [Source:NCBI gene (formerly Entrezgene);Acc:828759]	FBA5
AT4G37980	cinnamyl alcohol dehydrogenase 7 [Source:NCBI gene (formerly Entrezgene);Acc:829954]	ELI3-1
AT5G14740	carbonic anhydrase 2 [Source:NCBI gene (formerly Entrezgene);Acc:831326]	CA2
AT5G38420	Ribulose bisphosphate carboxylase (small chain) family protein [Source:NCBI gene (formerly Entrezgene);Acc:833829]	RBCS2B
AT5G38430	Ribulose bisphosphate carboxylase (small chain) family protein [Source:NCBI gene (formerly Entrezgene);Acc:833830]	RBCS1B
